# Uncovering the genetic architecture and evolutionary roots of androgenetic alopecia in African men

**DOI:** 10.1101/2024.01.12.575396

**Authors:** Rohini Janivara, Ujani Hazra, Aaron Pfennig, Maxine Harlemon, Michelle S. Kim, Muthukrishnan Eaaswarkhanth, Wenlong C. Chen, Adebola Ogunbiyi, Paidamoyo Kachambwa, Lindsay N. Petersen, Mohamed Jalloh, James E. Mensah, Andrew A. Adjei, Ben Adusei, Maureen Joffe, Serigne M. Gueye, Oseremen I. Aisuodionoe-Shadrach, Pedro W. Fernandez, Thomas E. Rohan, Caroline Andrews, Timothy R. Rebbeck, Akindele O. Adebiyi, Ilir Agalliu, Joseph Lachance

**Affiliations:** School of Biological Sciences, Georgia Institute of Technology, Atlanta, Georgia, USA; Department of Biology, Morgan State University, Baltimore, Maryland, USA; Department of Human Genetics University of Michigan, Ann Arbor, Michigan, USA; Strengthening Oncology Services Research Unit, Faculty of Health Sciences, University of the Witwatersrand, Johannesburg, South Africa; Sydney Brenner Institute for Molecular Bioscience, Faculty of Health Sciences, University of the Witwatersrand, Johannesburg, South Africa; National Cancer Registry, National Institute for Communicable Diseases a Division of the National Health Laboratory Service, Johannesburg, South Africa; College of Medicine, University of Ibadan, Ibadan, Nigeria; Centre for Proteomic and Genomic Research, Cape Town, South Africa; Mediclinic Precise Southern Africa, Cape Town, South Africa; Université Cheikh Anta Diop de Dakar, Dakar, Senegal; Université Iba Der Thiam de Thiès, Thiès, Senegal; Korle-Bu Teaching Hospital and University of Ghana Medical School, Accra, Ghana; Department of Pathology, University of Ghana Medical School, Accra, Ghana; 37 Military Hospital, Accra, Ghana; College of Health Sciences, University of Abuja, University of Abuja Teaching Hospital and Cancer Science Centre, Abuja, Nigeria; Faculty of Medicine and Health Sciences, Stellenbosch University, Cape Town, South Africa; Department of Epidemiology and Population Health, Albert Einstein College of Medicine, Bronx, New York, USA; Dana-Farber Cancer Institute, Boston, Massachusetts, USA; Harvard T.H. Chan School of Public Health, Boston, Massachusetts, USA

**Keywords:** Africa, evolutionary genetics, GWAS, male pattern baldness, polygenic risk scores

## Abstract

Androgenetic alopecia is a highly heritable trait. However, much of our understanding about the genetics of male pattern baldness comes from individuals of European descent. Here, we examined a novel dataset comprising 2,136 men from Ghana, Nigeria, Senegal, and South Africa that were genotyped using a custom array. We first tested how genetic predictions of baldness generalize from Europe to Africa, finding that polygenic scores from European GWAS yielded AUC statistics that ranged from 0.513 to 0.546, indicating that genetic predictions of baldness in African populations performed notably worse than in European populations. Subsequently, we conducted the first African GWAS of androgenetic alopecia, focusing on self-reported baldness patterns at age 45. After correcting for present age, population structure, and study site, we identified 266 moderately significant associations, 51 of which were independent (p-value < 10^-5^, r^2^ < 0.2). Most baldness associations were autosomal, and the X chromosomes does not appear to have a large impact on baldness in African men. Finally, we examined the evolutionary causes of continental differences in genetic architecture. Although Neanderthal alleles have previously been associated with skin and hair phenotypes, we did not find evidence that European-ascertained baldness hits were enriched for signatures of ancient introgression. Most loci that are associated with androgenetic alopecia are evolving neutrally. However, multiple baldness-associated SNPs near the *EDA2R* and *AR* genes have large allele frequency differences between continents. Collectively, our findings illustrate how evolutionary history contributes to the limited portability of genetic predictions across ancestries.
