## Supplementary material for "Uncovering the genetic architecture and evolutionary roots of androgenetic alopecia in African men": Table S2. Summary statistics for the 51 African associations with MPB.

Chr	Pos_hg38	rsID	Ref	Alt	Effect_allele	Other_allele	GWAS_effect_size_(Beta)	GWAS_Pvalue	Alt_frequency_MADCaP	Alt_frequency_1KGP_EUR	Alt_Frequency_1KGP_AFR	Alt_frequency_1KGP_EAS	Fst	Fst_percentile	iHS_outlier_percentile_ESN	iHS_outlier_percentile_GWD	iHS_outlier_percentile_LWK	iHS_outlier_percentile_MSL	iHS_outlier_percentile_YRI	iHS_outlier_percentile_ACB	iHS_outlier_percentile_ASW	iHS_outlier_percentile_CLM	iHS_outlier_percentile_MXL	iHS_outlier_percentile_PEL	iHS_outlier_percentile_PUR	iHS_outlier_percentile_CDX	iHS_outlier_percentile_CHB	iHS_outlier_percentile_CHS	iHS_outlier_percentile_JPT	iHS_outlier_percentile_KHV	iHS_outlier_percentile_CEU	iHS_outlier_percentile_FIN	iHS_outlier_percentile_GBR	iHS_outlier_percentile_IBS	iHS_outlier_percentile_TSI	iHS_outlier_percentile_BEB	iHS_outlier_percentile_GIH	iHS_outlier_percentile_ITU	iHS_outlier_percentile_PJL	iHS_outlier_percentile_STU	LD_with_known_GWAS_hit_(any_trait)	LD_with_any_GTEx_eQTL	LD_with_skin_eQTL	LD_with_testis_eQTL
chr1	114322325	rs116494345	A	G	G	A	-0.7771	1.59E-07	0.0563	0	0.0363	0	0.0198	81.7848	-1.079	0.626	-0.78	-0.47	-0.712	-0.583	NA	NA	NA	NA	NA	NA	NA	NA	NA	NA	NA	NA	NA	NA	NA	NA	NA	NA	NA	NA	No	No	No	No
chr1	219843045	rs143451223	A	C	C	A	-0.6154	3.88E-06	0.0704	0.665	0.0681	0.2897	0.4168	99.8712	1.427	-1.697	NA	-1.097	0.417	-0.763	-2.66	-2.035	-2.138	-1.195	-2.184	-0.819	-0.359	-0.706	-0.276	-0.843	-1.947	NA	-2.285	-1.435	-1.68	-1.726	-1.88	-2.455	-1.807	-1.381	Yes	Yes	Yes	No
chr1	224630914	rs12565092	G	A	A	G	-0.4231	8.65E-06	0.1338	0.1918	0.143	0.3442	0.0060	68.2558	-0.952	-0.13	-0.221	-0.714	0.591	-0.802	-0.15	-1.308	-0.607	-0.447	-0.381	-1.224	-1.499	-1.829	-2.06	-0.826	-0.184	-0.082	0.118	-0.046	0.369	-1.082	-0.403	-0.674	-1.477	-0.915	Yes	Yes	No	No
chr1	248165478	rs186973991	T	A	A	T	-1.2237	8.04E-06	0.0171	0	0.0023	0	0.0015	49.4897	NA	NA	NA	NA	NA	NA	NA	NA	NA	NA	NA	NA	NA	NA	NA	NA	NA	NA	NA	NA	NA	NA	NA	NA	NA	NA	No	No	No	No
chr2	52181590	rs147708769	G	GAAT	GAAT	G	0.3917	5.44E-06	0.1268	0.0109	0.0893	0.2976	0.0288	85.7107	NA	NA	NA	NA	NA	NA	NA	NA	NA	NA	NA	NA	NA	NA	NA	NA	NA	NA	NA	NA	NA	NA	NA	NA	NA	NA	No	No	No	No
chr2	179361080	rs77042251	G	T	T	G	-0.4322	6.92E-06	0.1237	0.005	0.0772	0	0.0371	88.1071	1.954	0.923	1.838	0.581	1.145	2.153	0.941	NA	NA	0.305	NA	NA	NA	NA	NA	NA	NA	NA	NA	-0.082	NA	NA	NA	NA	NA	NA	No	No	No	No
chr2	225914204	rs941745911	GA	G	G	GA	-0.5557	7.86E-07	0.1031	NA	NA	NA	0.0525	91.1899	NA	NA	NA	NA	NA	NA	NA	NA	NA	NA	NA	NA	NA	NA	NA	NA	NA	NA	NA	NA	NA	NA	NA	NA	NA	NA	No	No	No	No
chr3	120536414	rs11921946	C	T	T	C	0.2747	8.76E-06	0.3109	0.3777	0.3041	0.1567	0.0077	70.9970	2.466	2.992	1.844	2.737	2.884	2.896	2.282	1.288	2.356	2.594	1.065	1.625	0.935	0.666	1.189	1.833	2.189	1.709	2.394	2.185	1.608	1.763	1.397	1.186	2.146	1.427	Yes	No	No	No
chr3	179923641	rs12632198	G	T	T	G	-0.2708	7.82E-06	0.5080	0.4344	0.5393	0.5843	0.0126	76.8594	0.797	1.01	-0.837	0.538	0.215	0.444	-0.547	-0.83	-0.637	-0.194	-0.428	-1.062	-1.85	-2.178	-2.006	-1.569	0.312	-0.427	-0.299	-0.298	0.128	-1.422	-1.412	-0.845	-1.035	-1.006	Yes	No	No	No
chr3	188608844	rs80353562	T	C	C	T	-0.5564	3.81E-06	0.0875	0	0.0998	0	0.0513	90.9858	1.247	1.493	0.93	1.496	0.599	0.542	1.03	NA	NA	0.881	NA	NA	NA	NA	NA	NA	NA	NA	NA	NA	NA	NA	NA	NA	NA	NA	No	No	No	No
chr4	33189747	rs4859315	T	C	C	T	-1.1203	3.68E-06	0.0231	0.1024	0.0076	0.0952	0.0495	90.6804	NA	NA	NA	NA	NA	NA	1.13	1.692	1.464	0.775	0.932	1.271	1.029	NA	1.055	1.005	1.847	1.683	2.051	1.576	1.087	2.092	0.249	0.566	0.89	0.616	No	No	No	No
chr4	189285376	rs28588044	T	C	C	T	0.2855	5.20E-06	0.3189	0.1074	0.3502	0	0.0866	94.8596	1.013	0.814	0.214	0.935	0.961	0.188	1.455	0.529	1.105	0.65	0.506	NA	NA	NA	NA	NA	0.656	0.904	-0.065	-0.413	-0.083	0.337	0.711	-0.676	0.091	-1.336	No	No	No	No
chr5	149084119	rs6580594	C	T	T	C	0.2752	7.77E-06	0.3602	0.7227	0.379	0.7113	0.1204	96.7238	1.042	0.258	0.33	0.237	0.331	0.24	0.322	1.356	1.884	1.859	0.298	-0.452	-1.024	-1.121	0.474	-0.325	0.163	-0.384	0.014	0.415	-0.101	-0.177	0.214	0.229	0.034	0.422	Yes	Yes	No	Yes
chr5	157376986	rs59909702	C	G	G	C	-0.5938	5.64E-06	0.0689	0	0.0499	0	0.0250	84.2427	-0.757	NA	0.397	-0.384	-0.678	0.069	NA	NA	NA	NA	NA	NA	NA	NA	NA	NA	NA	NA	NA	NA	NA	NA	NA	NA	NA	NA	No	No	No	No
chr5	158144166	rs1744351	T	C	C	T	0.4673	2.43E-07	0.0900	0.173	0.1293	0.1111	0.0019	51.4571	NA	-1.408	-1.449	NA	-2.598	-0.831	-0.799	1.241	1.281	0.796	0.344	1.448	2.008	1.748	2.115	1.388	0.44	0.619	0.897	0.916	0.908	1.408	0.749	1.269	0.484	1.357	No	No	No	No
chr6	413955	rs6933221	T	C	C	T	0.7264	4.51E-06	0.0262	0	0.0265	0	0.0126	76.7298	0.089	-0.911	0.51	-0.656	0.234	-0.064	-0.654	NA	NA	NA	NA	NA	NA	NA	NA	NA	NA	NA	NA	NA	NA	NA	NA	NA	NA	NA	No	No	No	No
chr6	101248144	rs187917749	T	C	C	T	-0.6075	3.90E-06	0.0729	0	0.041	0	0.0193	81.4951	NA	NA	NA	NA	NA	NA	NA	NA	NA	NA	NA	NA	NA	NA	NA	NA	NA	NA	NA	NA	NA	NA	NA	NA	NA	NA	No	No	No	No
chr6	102720122	rs1583026902	A	AT	AT	A	-0.8683	2.57E-06	0.0382	0	0.0401	0	0.0246	84.1124	NA	NA	NA	NA	NA	NA	NA	NA	NA	NA	NA	NA	NA	NA	NA	NA	NA	NA	NA	NA	NA	NA	NA	NA	NA	NA	No	No	No	No
chr6	107092866	rs76096889	A	G	G	A	-0.8309	6.85E-07	0.0478	0	0.0295	0	0.0157	79.2099	-0.284	-0.097	0.082	-0.512	NA	0.806	NA	NA	NA	NA	NA	NA	NA	NA	NA	NA	NA	NA	NA	NA	NA	NA	NA	NA	NA	NA	No	No	No	No
chr6	158043236	rs6919013	T	C	C	T	0.3806	6.98E-06	0.1247	0.001	0.1551	0	0.0821	94.5124	NA	NA	NA	NA	NA	NA	NA	NA	NA	NA	NA	NA	NA	NA	NA	NA	NA	NA	NA	NA	NA	NA	NA	NA	NA	NA	No	No	No	No
chr7	11265434	rs113100178	C	T	T	C	-1.2238	6.75E-06	0.0181	0	0.0045	0	0.0025	56.6334	NA	NA	-1.625	NA	NA	NA	NA	NA	NA	NA	NA	NA	NA	NA	NA	NA	NA	NA	NA	NA	NA	NA	NA	NA	NA	NA	No	No	No	No
chr7	16882029	rs140088608	C	T	T	C	-1.3010	3.20E-06	0.0201	0	0.0076	0	0.0040	62.8539	NA	-0.311	NA	NA	NA	NA	NA	NA	NA	NA	NA	NA	NA	NA	NA	NA	NA	NA	NA	NA	NA	NA	NA	NA	NA	NA	Yes	No	No	No
chr7	102138452	rs144152799	C	T	T	C	-0.8247	2.68E-06	0.0407	0	0.0204	0	0.0121	76.2666	-0.304	0.07	NA	-0.726	NA	NA	NA	NA	NA	NA	NA	NA	NA	NA	NA	NA	NA	NA	NA	NA	NA	NA	NA	NA	NA	NA	No	No	No	No
chr7	105454217	rs17148231	A	T	T	A	-0.3164	1.68E-06	0.3305	0.1551	0.3238	0.2103	0.0415	89.1731	0.385	0.381	0.434	0.017	0.538	0.051	0.47	-0.167	-0.874	0.922	-0.524	-1.141	-0.454	-1.094	NA	-1.271	-0.209	-0.175	0.187	0.062	0.398	-0.24	-0.871	-0.558	-1.236	-0.481	Yes	Yes	No	No
chr7	106388425	rs17153025	T	C	C	T	-0.4346	1.21E-07	0.1836	0	0.1014	0	0.0602	92.2711	1.748	1.591	1.812	2.091	2.09	2.529	1.982	NA	NA	NA	NA	NA	NA	NA	NA	NA	NA	NA	NA	NA	NA	NA	NA	NA	NA	NA	Yes	No	No	No
chr7	107328025	rs77829121	A	G	G	A	-0.6831	5.42E-08	0.0785	0.2008	0.0643	0.1567	0.0486	90.5463	0.334	-1.625	-1.1	-0.707	0.123	-0.701	-0.939	-0.133	2.275	0.028	0.314	-0.34	1.631	1.307	-0.436	-0.7	0.09	-0.47	-0.302	1.319	-0.18	1.333	-0.25	0.313	-0.344	1.196	No	Yes	No	Yes
chr7	107630122	rs2293658	T	C	T	C	0.3713	4.30E-06	0.7983	0.6859	0.8419	0.6845	0.0371	88.1049	NA	NA	NA	NA	NA	NA	NA	NA	NA	NA	NA	NA	NA	NA	NA	NA	NA	NA	NA	NA	NA	NA	NA	NA	NA	NA	No	Yes	Yes	No
chr8	19124209	rs10216550	C	G	G	C	0.6662	7.71E-06	0.0262	0	0.031	0	0.0152	78.8376	-1.382	-0.617	-0.457	-0.766	NA	-0.807	-1.013	NA	NA	NA	NA	NA	NA	NA	NA	NA	NA	NA	NA	NA	NA	NA	NA	NA	NA	NA	No	No	No	No
chr8	68143747	rs78246553	T	C	C	T	0.4164	2.32E-06	0.1137	0.2654	0.1505	0.3819	0.0221	82.9569	-0.131	0.326	-0.049	-1.046	-0.26	0.175	-0.139	-1.911	-2.058	-0.255	-1.558	-1.935	-2.134	-2.323	-1.255	-2.036	-1.45	-1.406	-1.511	-0.927	-1.558	-1.297	-1.446	-1.173	-1.486	-1.834	No	Yes	No	No
chr9	87730693	rs3128510	A	C	C	A	0.2669	9.83E-06	0.4261	0.4632	0.4637	0.3383	0.0000	0.8404	-2.521	-2.076	-1.73	-2.053	-2.233	-1.471	-0.752	-0.143	0.12	-0.011	0.081	-0.09	0.05	-0.1	0.451	-0.305	0.723	0.691	0.467	-0.047	-0.059	-0.721	-0.546	-0.901	-0.607	-0.893	Yes	Yes	Yes	No
chr9	87737470	rs3128513	G	T	T	G	0.4690	5.42E-06	0.0755	0.4612	0.0923	0.3333	0.1775	98.3297	2.947	0.92	3.138	1.774	2.433	1.716	0.769	-0.178	-0.138	-0.027	-0.249	-0.135	0.016	-0.095	0.232	-0.359	0.751	0.755	0.469	-0.092	-0.053	-0.836	-0.524	-1.12	-0.817	-1.028	Yes	Yes	Yes	No
chr11	124193950	.	GT	G	G	GT	0.4805	1.40E-06	0.0795	NA	NA	NA	NA	NA	NA	NA	NA	NA	NA	NA	NA	NA	NA	NA	NA	NA	NA	NA	NA	NA	NA	NA	NA	NA	NA	NA	NA	NA	NA	NA	No	No	No	No
chr12	108144060	.	A	AT	AT	A	-0.6340	4.67E-06	0.0624	NA	NA	NA	NA	NA	NA	NA	NA	NA	NA	NA	NA	NA	NA	NA	NA	NA	NA	NA	NA	NA	NA	NA	NA	NA	NA	NA	NA	NA	NA	NA	No	No	No	No
chr12	113765041	rs7305258	C	T	T	C	-0.2691	8.52E-06	0.4457	0.502	0.3858	0.4425	0.0160	79.3987	-1.122	-0.096	-0.641	-1.562	-0.84	-0.837	-0.975	-0.678	-0.119	-1.858	0.308	2.001	1.152	1.652	1.171	1.926	0.512	-0.428	0.346	1.169	0.589	0.013	0.725	0.288	0.471	0.553	Yes	No	No	No
chr13	36675911	rs7323558	T	C	C	T	-0.2894	3.44E-06	0.4562	0.5119	0.4539	0.5397	0.0030	59.7719	NA	NA	0.453	NA	NA	NA	NA	0.802	-0.501	-0.272	0.2	-0.073	0.285	-0.147	0.514	0.446	-0.175	0.149	0.586	-0.546	-0.936	-0.094	0.349	-0.098	0.351	-0.051	Yes	No	No	No
chr15	40329621	rs138885958	C	T	T	C	-1.3985	7.74E-06	0.0166	0	0.0045	0	0.0020	53.6713	NA	NA	-0.083	NA	NA	NA	-0.47	NA	NA	NA	NA	NA	NA	NA	NA	NA	NA	NA	NA	NA	NA	NA	NA	NA	NA	NA	No	No	No	No
chr16	25030431	rs6497774	T	C	T	C	0.8799	8.18E-06	0.9643	1	0.9644	1	0.0152	78.9306	-0.936	-1.281	-0.503	0.957	-1.475	-0.491	-1.741	NA	NA	NA	NA	NA	NA	NA	NA	NA	NA	NA	NA	NA	NA	NA	NA	NA	NA	NA	No	No	No	No
chr17	14739871	rs12947727	T	C	T	C	-0.2900	6.99E-06	0.7037	0.2883	0.6475	0.371	0.1462	97.6136	0.095	-0.019	-0.335	-0.226	-0.287	-2.639	-0.795	-0.213	-1.068	1.806	-0.479	-0.672	-0.353	-0.472	0.2	-0.358	-0.855	-0.619	-0.453	-0.419	-0.268	-0.39	-0.655	-0.138	-0.241	0.056	No	Yes	No	No
chr17	40545567	rs141147350	C	G	G	C	-1.2578	6.69E-06	0.0181	0	0.0053	0	0.0025	56.6334	NA	NA	NA	NA	NA	NA	NA	NA	NA	NA	NA	NA	NA	NA	NA	NA	NA	NA	NA	NA	NA	NA	NA	NA	NA	NA	No	No	No	No
chr18	73232769	rs2033406159	AGT	A	AGT	A	0.2834	5.46E-06	0.4090	NA	NA	NA	NA	NA	NA	NA	NA	NA	NA	NA	NA	NA	NA	NA	NA	NA	NA	NA	NA	NA	NA	NA	NA	NA	NA	NA	NA	NA	NA	NA	No	No	No	No
chr19	37003580	rs826325	A	G	A	G	0.2890	8.04E-06	0.6444	0.4811	0.6573	0.1478	0.0351	87.6156	NA	NA	NA	NA	NA	NA	NA	NA	NA	NA	NA	NA	NA	NA	NA	NA	NA	NA	NA	NA	NA	NA	NA	NA	NA	NA	Yes	Yes	Yes	Yes
chr20	36548826	rs7264766	C	T	T	C	-0.3524	6.78E-06	0.2082	0.001	0.174	0	0.1011	95.7960	-0.622	-1.309	0.164	-0.499	-0.491	-0.318	-0.564	1.963	NA	NA	0.079	NA	NA	NA	NA	NA	NA	NA	NA	NA	NA	NA	NA	NA	NA	NA	No	No	No	No
chr20	47306616	rs116245504	G	A	A	G	-0.6904	7.62E-06	0.0533	0.001	0.0401	0.001	0.0220	82.9339	0.462	-1.553	-0.684	0.066	0.473	0.174	-0.023	NA	NA	NA	NA	NA	NA	NA	NA	NA	NA	NA	NA	NA	NA	NA	NA	NA	NA	NA	No	No	No	No
chr20	51178070	rs190410834	C	T	T	C	1.2143	9.77E-06	0.0040	0.001	0.0106	0	0.0037	61.8419	NA	-1.383	NA	-0.86	NA	NA	-1.351	NA	NA	NA	NA	NA	NA	NA	NA	NA	NA	NA	NA	NA	NA	NA	NA	NA	NA	NA	No	No	No	No
chr21	23829324	rs111761303	G	T	T	G	-0.8710	5.61E-07	0.0397	0	0.0106	0	0.0055	66.8629	0.836	NA	NA	-0.217	NA	NA	-0.551	NA	NA	NA	NA	NA	NA	NA	NA	NA	NA	NA	NA	NA	NA	NA	NA	NA	NA	NA	No	No	No	No
chr22	19858061	rs543425158	G	A	A	G	-1.3822	7.30E-06	0.0146	0	0.0038	0	0.0015	49.4897	NA	NA	NA	NA	NA	NA	NA	NA	NA	NA	NA	NA	NA	NA	NA	NA	NA	NA	NA	NA	NA	NA	NA	NA	NA	NA	No	No	No	No
chr22	41493645	rs12165815	G	A	A	G	-0.3388	4.96E-06	0.2515	0.003	0.233	0	0.1407	97.4498	0.836	NA	NA	-0.217	NA	NA	-0.551	NA	NA	NA	NA	NA	NA	NA	NA	NA	NA	NA	NA	NA	NA	NA	NA	NA	NA	NA	No	Yes	No	No
chr23	39710459	rs150222	T	C	T	C	0.2699	1.10E-06	0.7757	0.4739	0.7787	0.5353	0.1058	96.0498	0.2071	0.1681	0.1616	0.2059	0.2685	0.2188	0.2787	0.4894	0.6719	0.7471	0.4135	0.3602	0.4612	0.5238	0.5385	0.4141	0.5657	0.4394	0.5934	0.5047	0.514	0.7267	0.8155	0.7843	0.7135	0.7402	No	No	No	No
chr23	67565846	rs1204041	C	T	T	C	0.2168	4.60E-07	0.3954	0.0026	0.4885	0	0.3281	99.6671	0.5	0.5841	0.4899	0.4647	0.4722	0.4792	0.3689	0.0532	0.0234	0.0294	0.0769	0	0	0	0	0	0	0	0	0.0093	0	0	0	0	0	0	Yes	Yes	No	No
chr23	68131366	rs7065442	C	A	A	C	0.2164	8.99E-07	0.3270	0.2611	0.4078	0.0065	0.0314	86.5440	0.4091	0.4027	0.4242	0.4765	0.4815	0.3281	0.3361	0.234	0.1641	0.0353	0.3173	0.0108	0.0049	0.0048	0	0.0101	0.2323	0.2576	0.2857	0.229	0.3364	0.0698	0.1262	0.0686	0.0833	0.0735	Yes	Yes	No	No
chr23	138749138	rs376546891	A	G	G	A	-0.6426	3.30E-06	0.0362	0	0.002	0	0.0013	46.2116	NA	NA	NA	NA	NA	NA	NA	NA	NA	NA	NA	NA	NA	NA	NA	NA	NA	NA	NA	NA	NA	NA	NA	NA	NA	NA	No	No	No	No
